# IL-18 produced by pregnant uterus promotes essential inflammatory responses and fetoplacental growth

**DOI:** 10.1101/2025.04.23.649615

**Authors:** Hajime Ino, Yasuyuki Negishi, Yumi Horii, Eri Koike, Richard A. Flavell, Shunji Suzuki, Rimpei Morita

## Abstract

Placental insufficiency affects fetomaternal health throughout life. Although the interaction between the maternal uterine immune milieu and fetal-derived cells plays a crucial role in placental formation, several aspects remain unclear. Therefore, we conducted this study to investigate the effects of interleukin (IL)- 18, a unique cytokine with both proinflammatory and anti-inflammatory properties, on the uterine immune milieu and placental development. Our results identified pregnant uterine smooth muscle cells as an important source of IL-18, which supports homeostatic type 1 immune responses. IL-18 facilitates appropriate placental development through uterine vascular remodeling and placental angiogenesis. Smooth muscle cell–specific *Il18*-knockout dam mice exhibited impaired fetoplacental growth and elevated maternal blood pressure, reflecting preeclampsia-like phenotypes. Their offspring demonstrated a tendency toward excessive weight gain and delayed neurodevelopment. Overall, this study emphasizes the essential role of IL-18 in placental formation and its wider implications for fetomaternal health.

**Graphical Abstract:** 

**Highlights:**

- Smooth muscle cells in the pregnant uterine myometrium sufficiently produce IL-18
- IL-18 induces type 1 immune responses in the uterine immune milieu
- IL-18 promotes maternal uterine vascular remodeling and placental angiogenesis
- IL-18-signaling deficiency in the mouse model shows the preeclampsia-like clinical course
