## Supplementary material for "IL-18 produced by pregnant uterus promotes essential inflammatory responses and fetoplacental growth": Table S1

### Sheet: Table of contents
Supplemental Table 1. Significantly upregulated or downregulated genes
Hyperlink and title of supplementary tables
Table S1A	Significantly upregulated genes
Table S1B	Significantly downregulated genes

### Sheet: Table S1A
Table S1A Significantly upregulated genes Genes with a q-value <0.1 and a fold change >1.5 were identified as significantly upregulated genes. Related to Figures 5B, 5C, S5C
ENSEMBL ID	MGI symbol	a-value	m-value	p-value	q-value
ENSMUSG00000053390	Zfp952	8.87592	2.35416	1.15e-14	1.38e-10
ENSMUSG00000041440	Gk5	-2.61528	8.85231	5.19e-11	3.12e-07
ENSMUSG00000033542	Arhgef5	3.42292	7.86258	5e-10	1.53e-06
ENSMUSG00000027957	Slc35a3	10.5168	1.1825	6.21e-10	1.53e-06
ENSMUSG00000052917	Senp7	10.2589	0.781216	6.26e-10	1.53e-06
ENSMUSG00000042797	Aqp11	-2.61528	8.55664	1.69e-09	2.9e-06
ENSMUSG00000074282	Zfp94	-2.61528	8.16163	5.73e-09	7.66e-06
ENSMUSG00000091475	Cerox1	-2.61528	8.3701	8.4e-09	1.01e-05
ENSMUSG00000027513	Pck1	-2.61528	8.30365	1.17e-08	1.34e-05
ENSMUSG00000043991	Pura	10.077	0.809153	1.67e-08	1.82e-05
ENSMUSG00000079852	Klra4	12.0595	1.04588	2.06e-08	2.15e-05
ENSMUSG00000030178	Klra13-ps	12.4143	0.98899	2.48e-08	2.49e-05
ENSMUSG00000004748	Mtfp1	3.62653	7.09988	3.21e-08	3.09e-05
ENSMUSG00000051246	Msantd1	-2.61528	7.87664	5.36e-08	4.96e-05
ENSMUSG00000044952	Kctd21	-2.61528	9.10772	5.64e-08	5.02e-05
ENSMUSG00000001467	Cyp51	10.4756	1.07442	1.78e-07	0.000130008
ENSMUSG00000025421	Hdhd2	4.04257	5.94699	5.79e-07	0.00035694
ENSMUSG00000006651	Aplp1	-2.61528	7.6094	6.71e-07	0.000403846
ENSMUSG00000029192	Tbc1d14	10.2437	1.55399	1.05e-06	0.000588987
ENSMUSG00000025821	Zfp282	6.56815	2.65975	1.21e-06	0.000644865
ENSMUSG00000021009	Ptpn21	4.08291	5.25178	2.14e-06	0.00107137
ENSMUSG00000039676	Capsl	2.94978	6.94885	2.41e-06	0.00116057
ENSMUSG00000063849	Ppcdc	11.4598	0.765515	2.4e-06	0.00116057
ENSMUSG00000074491	Clec4g	-2.61528	7.54714	3.13e-06	0.00144757
ENSMUSG00000097908	4933404O12Rik	-2.61528	7.49653	3.66e-06	0.00165987
ENSMUSG00000037788	Vopp1	8.71598	1.96273	5.08e-06	0.00222368
ENSMUSG00000026596	Abl2	9.64066	1.17758	7.26e-06	0.00296156
ENSMUSG00000033192	Lpcat2	12.7655	0.72562	1.09e-05	0.00422762
ENSMUSG00000045464	2810002D19Rik	8.74324	1.1736	1.24e-05	0.00451581
ENSMUSG00000023923	Tbc1d5	10.0681	0.768623	1.2e-05	0.00451581
ENSMUSG00000029447	Cct6a	12.5004	0.614628	1.33e-05	0.00471279
ENSMUSG00000085433	Gm16001	-2.61528	7.12506	1.43e-05	0.00499635
ENSMUSG00000050241	Klre1	12.6791	0.862538	1.76e-05	0.00586583
ENSMUSG00000105606	Igkv2-109	-2.61528	7.51194	1.98e-05	0.00605286
ENSMUSG00000034518	Hmgxb4	9.2459	1.52007	1.97e-05	0.00605286
ENSMUSG00000025078	Nhlrc2	9.7147	1.24599	1.92e-05	0.00605286
ENSMUSG00000027889	Ampd2	8.61039	1.23735	1.99e-05	0.00605286
ENSMUSG00000051817	Sox12	-2.61528	7.35003	2.15e-05	0.00645839
ENSMUSG00000019143	Hars2	9.35284	0.953593	2.41e-05	0.00706941
ENSMUSG00000107868	Gm5112	3.93784	4.96073	2.73e-05	0.0078171
ENSMUSG00000027955	Gask1b	4.07479	6.01805	2.86e-05	0.00810606
ENSMUSG00000027009	Itga4	11.8149	0.587522	2.9e-05	0.00812142
ENSMUSG00000069237	Fam8a1	7.70251	2.21561	3.31e-05	0.00914355
ENSMUSG00000037225	Fgf2	6.49198	2.5262	3.71e-05	0.00988764
ENSMUSG00000024325	Ring1	6.09036	2.21572	3.74e-05	0.00988764
ENSMUSG00000027466	Rbck1	10.6874	0.587472	3.92e-05	0.010161
ENSMUSG00000047749	Zc3hav1l	5.31223	3.88463	4.86e-05	0.0121828
ENSMUSG00000039934	Gsap	11.9769	0.711788	5.9e-05	0.0143466
ENSMUSG00000117079	Gm41611	-2.61528	8.06975	6.12e-05	0.0145263
ENSMUSG00000029648	Flt1	5.19726	3.84387	6.17e-05	0.0145263
ENSMUSG00000021696	Elovl7	7.65579	2.17492	6.22e-05	0.0145263
ENSMUSG00000026436	Elk4	10.1789	1.30898	6.76e-05	0.0156491
ENSMUSG00000068040	Tm9sf4	9.72519	1.10584	7.47e-05	0.0161139
ENSMUSG00000032228	Tcf12	11.0288	0.590551	7.36e-05	0.0161139
ENSMUSG00000097602	4930519P11Rik	-2.61528	7.72462	8.1e-05	0.0168042
ENSMUSG00000005882	Uqcc1	9.19906	0.940003	8.43e-05	0.0173211
ENSMUSG00000052794	1700030K09Rik	3.31504	5.65492	9.47e-05	0.0188214
ENSMUSG00000022092	Ppp3cc	10.48	1.34188	9.79e-05	0.0193155
ENSMUSG00000000562	Adora3	4.21173	5.44829	0.000103338	0.0198913
ENSMUSG00000032604	Qars1	10.6869	0.865396	0.000115904	0.0219588
ENSMUSG00000027276	Jag1	7.86459	1.96524	0.000120913	0.0227288
ENSMUSG00000014778	Fhod1	8.5375	2.08331	0.000126663	0.0233554
ENSMUSG00000073968	Trim68	7.69021	1.45759	0.00012795	0.0233554
ENSMUSG00000117294	Gm49839	6.76017	1.99684	0.000133871	0.0240378
ENSMUSG00000112203	Gm49167	-2.61528	7.9253	0.000138061	0.0240717
ENSMUSG00000050812	Ecpas	10.4762	0.755138	0.000137848	0.0240717
ENSMUSG00000062524	Ncr1	12.7075	0.883557	0.000146746	0.0254019
ENSMUSG00000032536	Trak1	9.00953	1.52823	0.00018728	0.0315115
ENSMUSG00000030443	Zfp583	-2.61528	6.65818	0.000189994	0.0315272
ENSMUSG00000075470	Alg10b	9.51151	1.34585	0.000189447	0.0315272
ENSMUSG00000057143	Trim12c	9.88373	1.03859	0.000206285	0.0335366
ENSMUSG00000036873	2410004B18Rik	9.73773	0.956609	0.000234005	0.0372874
ENSMUSG00000021027	Ralgapa1	11.0575	0.675801	0.000235991	0.0373564
ENSMUSG00000054237	Fra10ac1	9.5538	1.08109	0.000247884	0.0384795
ENSMUSG00000099966	2810402E24Rik	6.69266	2.27803	0.000256628	0.0394575
ENSMUSG00000024429	Gnl1	8.25869	1.96579	0.00026592	0.0403666
ENSMUSG00000032763	Ilvbl	9.29169	0.982745	0.000279056	0.041458
ENSMUSG00000044708	Kcnj10	7.81342	1.55254	0.000291092	0.04295
ENSMUSG00000022141	Nipbl	11.6534	0.804764	0.000315057	0.0451225
ENSMUSG00000052752	Traf7	10.0026	1.05203	0.000327602	0.046562
ENSMUSG00000036941	Elac1	8.70703	0.847917	0.000340007	0.0477517
ENSMUSG00000030165	Klrd1	12.7254	0.676212	0.000341353	0.0477517
ENSMUSG00000029550	Sppl3	8.51355	1.30488	0.000349992	0.0483975
ENSMUSG00000027395	Polr1b	7.71576	2.07677	0.000383797	0.0521964
ENSMUSG00000031453	Rasa3	11.1315	0.944767	0.000402051	0.0540433
ENSMUSG00000019996	Map7	-2.61528	6.95083	0.000437556	0.0578464
ENSMUSG00000027490	E2f1	6.69611	2.20433	0.000449549	0.0591071
ENSMUSG00000034764	1700006J14Rik	-2.61528	7.26167	0.000462002	0.0604143
ENSMUSG00000061414	Cracr2a	8.7932	1.19122	0.000475527	0.0618467
ENSMUSG00000002578	Ikzf4	-2.61528	8.94407	0.000485529	0.0619418
ENSMUSG00000072762	4930522L14Rik	7.21851	2.89288	0.00048529	0.0619418
ENSMUSG00000027312	Atrn	8.49715	1.40849	0.000486555	0.0619418
ENSMUSG00000039824	Myl6b	-2.61528	7.30977	0.00051241	0.0644748
ENSMUSG00000031974	Abcb10	6.46563	4.9883	0.000509717	0.0644748
ENSMUSG00000028073	Pear1	8.56051	1.42918	0.000518185	0.0644748
ENSMUSG00000030737	Slco2b1	10.6502	1.09326	0.000514808	0.0644748
ENSMUSG00000094345	Igkv14-126	-2.61528	8.9402	0.000528425	0.064692
ENSMUSG00000022332	Khdrbs3	-2.61528	6.95172	0.000529667	0.064692
ENSMUSG00000027243	Harbi1	8.93954	1.5147	0.0005546	0.0673951
ENSMUSG00000054293	P2ry10b	10.2611	1.32409	0.000564896	0.0676217
ENSMUSG00000007038	Neu1	10.2566	1.10559	0.000560961	0.0676217
ENSMUSG00000026581	Sell	11.9195	0.816389	0.000562445	0.0676217
ENSMUSG00000049307	Fut4	7.56993	3.72351	0.000573557	0.0682418
ENSMUSG00000022856	Tmem41a	8.48052	0.987008	0.00058638	0.0691612
ENSMUSG00000022791	Tnk2	8.31452	0.976884	0.000590332	0.0692876
ENSMUSG00000108886	Gm44830	-2.61528	7.96394	0.000609604	0.070027
ENSMUSG00000026110	Mgat4a	10.9877	0.875287	0.000606783	0.070027
ENSMUSG00000023044	Csad	7.21781	2.59283	0.000634103	0.0723087
ENSMUSG00000074715	Ccl28	2.51092	6.03857	0.000652789	0.0730547
ENSMUSG00000019647	Sema6a	4.15797	4.17898	0.000656917	0.0731763
ENSMUSG00000031024	Dennd2b	4.47309	6.05436	0.000692311	0.0757168
ENSMUSG00000059588	Calcrl	8.6885	1.76331	0.000690806	0.0757168
ENSMUSG00000020346	Mgat1	10.1103	1.1388	0.00068759	0.0757168
ENSMUSG00000023764	Sfi1	9.98385	0.766985	0.00068351	0.0757168
ENSMUSG00000021720	Rnf180	10.0481	0.785005	0.000759596	0.0809649
ENSMUSG00000027615	Hps3	11.5838	0.666237	0.000763852	0.0809649
ENSMUSG00000033653	Vps8	8.29032	1.25983	0.000817724	0.0855446
ENSMUSG00000041220	Elovl6	8.39317	1.03489	0.00086335	0.0888844
ENSMUSG00000021957	Tkt	10.9949	0.983307	0.000870939	0.089173
ENSMUSG00000040618	Pck2	7.77959	1.91481	0.000899362	0.0913061
ENSMUSG00000045005	Fzd5	7.61446	1.9322	0.000927203	0.0931262
ENSMUSG00000027014	Cwc22	9.24381	1.09318	0.000932954	0.0931262
ENSMUSG00000037363	Letm2	7.99324	1.85438	0.000946409	0.093326
ENSMUSG00000041135	Ripk2	9.81287	1.50715	0.000969784	0.094976
ENSMUSG00000030325	Klrb1c	12.0357	1.15591	0.000971036	0.094976
ENSMUSG00000057738	Sptan1	10.8196	0.679787	0.000987591	0.0952607
ENSMUSG00000020520	Galnt10	8.9057	1.12003	0.00101109	0.0961576

### Sheet: Table S1B
Table S1B Significantly downregulated genes Genes with a q-value <0.1 and a fold change <-1.5 were identified as significantly downregulated genes. Related to Figures 5B, 5C, S5C
ENSEMBL ID	MGI symbol	a-value	m-value	p-value	q-value
ENSMUSG00000051906	Cd209f	-2.61528	-10.4769	7.67e-16	1.85e-11
ENSMUSG00000022861	Dgkg	-2.61528	-9.16463	7.24e-12	5.81e-08
ENSMUSG00000087396	4933407K13Rik	-2.61528	-8.80548	8.26e-11	3.31e-07
ENSMUSG00000043832	Clec4a3	13.1662	-0.6687	8.06e-11	3.31e-07
ENSMUSG00000105457	Gm43200	-2.61528	-8.48826	6.79e-10	1.53e-06
ENSMUSG00000039109	F13a1	11.6932	-1.38073	7.01e-10	1.53e-06
ENSMUSG00000020279	Il9r	-2.61528	-9.1971	9.87e-10	1.98e-06
ENSMUSG00000104443	4932442E05Rik	-2.61528	-8.73089	1.58e-09	2.9e-06
ENSMUSG00000047656	Trpt1	2.80683	-8.96659	1.93e-09	3.1e-06
ENSMUSG00000029378	Areg	10.1832	-2.09711	2.08e-09	3.13e-06
ENSMUSG00000062661	Ncs1	-2.61528	-8.37106	4.23e-09	5.99e-06
ENSMUSG00000048126	Col6a3	-2.61528	-9.1625	6.34e-09	8.03e-06
ENSMUSG00000034317	Trim59	10.9664	-1.14744	6.04e-08	5.19e-05
ENSMUSG00000049526	Tmem202	-2.61528	-8.95797	6.42e-08	5.32e-05
ENSMUSG00000055172	C1ra	-2.61528	-8.50901	1.12e-07	9.02e-05
ENSMUSG00000043872	Zmym1	3.78914	-7.76127	1.27e-07	9.86e-05
ENSMUSG00000025150	Cbr2	10.1736	-1.86877	1.61e-07	0.000121015
ENSMUSG00000001986	Gria3	-2.61528	-8.31105	2.03e-07	0.000143588
ENSMUSG00000024379	Tslp	-2.61528	-7.96166	2.09e-07	0.000143723
ENSMUSG00000097363	Gm26717	-2.61528	-8.11025	2.76e-07	0.000184248
ENSMUSG00000046169	Adamts6	8.06814	-1.73373	2.85e-07	0.000185539
ENSMUSG00000099034	2810039B14Rik	-2.61528	-7.74649	3.53e-07	0.000223315
ENSMUSG00000032028	Nxpe2	-2.61528	-8.74578	6.98e-07	0.000409747
ENSMUSG00000014905	Dnajb9	12.0855	-0.605394	9.95e-07	0.000570003
ENSMUSG00000027978	Prss12	3.33481	-8.00424	1.12e-06	0.000610454
ENSMUSG00000028716	Pdzk1ip1	-2.61528	-7.52423	1.75e-06	0.000916524
ENSMUSG00000106696	Gm42729	-2.61528	-7.47805	1.97e-06	0.00100691
ENSMUSG00000029075	Tnfrsf4	9.56445	-1.77784	3.07e-06	0.00144757
ENSMUSG00000050390	Nhsl3	-2.61528	-7.73837	4.41e-06	0.00196616
ENSMUSG00000021356	Irf4	9.48014	-2.03167	5.63e-06	0.0024174
ENSMUSG00000108263	1700051K13Rik	-2.61528	-7.40478	6.3e-06	0.00265808
ENSMUSG00000056749	Nfil3	11.4784	-0.676907	6.63e-06	0.00274899
ENSMUSG00000030088	Aldh1l1	-2.61528	-8.0438	8.17e-06	0.0032778
ENSMUSG00000047221	Fam185a	3.00495	-7.14968	1.01e-05	0.00397178
ENSMUSG00000021532	Fastkd3	9.77216	-1.24764	1.16e-05	0.00442084
ENSMUSG00000094212	Trav14-3	-2.61528	-7.95791	1.26e-05	0.00452229
ENSMUSG00000026683	Nuf2	9.59737	-1.12956	1.47e-05	0.00503756
ENSMUSG00000014846	Tppp3	9.7506	-1.18648	1.55e-05	0.00525777
ENSMUSG00000058355	Abce1	11.7385	-0.718289	1.81e-05	0.00597963
ENSMUSG00000102919	Gm37726	-2.61528	-7.60666	1.88e-05	0.00605286
ENSMUSG00000070504	Fcrl6	10.1613	-1.34637	1.96e-05	0.00605286
ENSMUSG00000023905	Tnfrsf12a	8.29388	-1.21915	2.38e-05	0.00705858
ENSMUSG00000058975	Kcnc1	3.82382	-4.98682	2.64e-05	0.00765681
ENSMUSG00000063873	Slc24a3	-2.61528	-7.73309	3.34e-05	0.00914355
ENSMUSG00000020122	Egfr	3.85488	-6.41882	3.65e-05	0.00985853
ENSMUSG00000026491	Ahctf1	10.3169	-0.772816	3.93e-05	0.010161
ENSMUSG00000033991	Skic3	9.10397	-1.29849	4e-05	0.0102382
ENSMUSG00000048621	Gm6377	12.7341	-0.848144	4.86e-05	0.0121828
ENSMUSG00000020083	Fam241b	-2.61528	-7.58036	5.08e-05	0.0126045
ENSMUSG00000038663	Fsd2	2.69643	-6.74579	5.67e-05	0.0139307
ENSMUSG00000043372	Hexim2	-2.61528	-7.99424	6.04e-05	0.0145263
ENSMUSG00000027104	Atf2	10.8034	-1.01754	6.97e-05	0.0159728
ENSMUSG00000035000	Dpp4	9.92719	-1.43837	7.05e-05	0.0160051
ENSMUSG00000022543	Dnaaf8	-2.61528	-7.22484	7.57e-05	0.0161139
ENSMUSG00000095607	Trav5-4	-2.61528	-7.11509	7.42e-05	0.0161139
ENSMUSG00000085636	Gm11769	-2.61528	-7.0308	7.46e-05	0.0161139
ENSMUSG00000078439	Smim24	8.12501	-1.46262	7.57e-05	0.0161139
ENSMUSG00000114608	Gm36161	12.7473	-0.703392	7.56e-05	0.0161139
ENSMUSG00000096900	Trav9-1	1.79183	-6.91827	7.96e-05	0.0166642
ENSMUSG00000067931	Zfp948	8.04796	-2.69707	8.49e-05	0.0173211
ENSMUSG00000032725	Folr2	5.73236	-3.44676	9.29e-05	0.0187816
ENSMUSG00000022103	Gfra2	5.13492	-4.28863	0.000103312	0.0198913
ENSMUSG00000094103	Fam177a2	9.43955	-1.72435	0.000102275	0.0198913
ENSMUSG00000102752	Gm7694	4.78702	-4.89944	0.0001291	0.0233554
ENSMUSG00000009185	Ccl8	10.5832	-2.58385	0.000127508	0.0233554
ENSMUSG00000052155	Acvr2a	9.32033	-1.5366	0.000128373	0.0233554
ENSMUSG00000092202	Stk19-ps1	-2.61528	-6.91447	0.000136605	0.0240717
ENSMUSG00000097101	1810034E14Rik	6.96649	-2.40988	0.000137213	0.0240717
ENSMUSG00000015342	Xk	-2.61528	-7.78172	0.000161519	0.0277594
ENSMUSG00000045867	Cradd	8.00232	-1.48551	0.000165957	0.0283198
ENSMUSG00000043421	Hilpda	11.9394	-1.34825	0.000180812	0.0306375
ENSMUSG00000048040	Arxes2	3.63642	-5.30619	0.000199345	0.0328524
ENSMUSG00000060591	Ifitm2	12.8331	-0.734484	0.000204824	0.0335257
ENSMUSG00000095126	Trav6-7-dv9	-2.61528	-6.78111	0.000214401	0.0346222
ENSMUSG00000028264	Spaca1	-2.61528	-7.89765	0.000224136	0.0359529
ENSMUSG00000101585	1600010M07Rik	8.09933	-1.0225	0.000241426	0.037967
ENSMUSG00000054321	Taf4b	8.34544	-1.46548	0.000246726	0.0384795
ENSMUSG00000071103	Cfap96	-2.61528	-7.92762	0.000257463	0.0394575
ENSMUSG00000025855	Prkar1b	7.92551	-2.17891	0.00026675	0.0403666
ENSMUSG00000015597	Zfp318	8.52682	-1.41515	0.000269536	0.0405331
ENSMUSG00000027435	Cd93	11.4472	-0.959888	0.000279132	0.041458
ENSMUSG00000007872	Id3	9.93989	-0.708685	0.000292748	0.04295
ENSMUSG00000114369	Gm41077	-2.61528	-6.62459	0.000328978	0.046562
ENSMUSG00000026601	Axdnd1	-2.61528	-8.0792	0.00034359	0.0477869
ENSMUSG00000031715	Smarca5	12.0493	-0.696598	0.000360649	0.0495862
ENSMUSG00000057176	Cfap119	5.76366	-2.75293	0.000383972	0.0521964
ENSMUSG00000029718	Pcolce	-2.61528	-9.17881	0.000392198	0.053015
ENSMUSG00000025491	Ifitm1	10.325	-1.12059	0.000411391	0.0549915
ENSMUSG00000079053	Gm14010	3.16331	-5.66124	0.000478348	0.0618792
ENSMUSG00000026399	Cd55	10.9624	-1.08843	0.00051985	0.0644748
ENSMUSG00000073176	Zfp449	-2.61528	-7.44229	0.000609341	0.070027
ENSMUSG00000030347	D6Wsu163e	10.1611	-0.598757	0.000606817	0.070027
ENSMUSG00000030811	Fbxl19	-2.61528	-7.28273	0.000649404	0.0730547
ENSMUSG00000104874	Gm43387	-2.61528	-6.96597	0.000645681	0.0730547
ENSMUSG00000054556	Gm4876	-2.61528	-6.70706	0.000755083	0.0809649
ENSMUSG00000026739	Bmi1	9.99738	-1.13955	0.000762585	0.0809649
ENSMUSG00000027878	Notch2	9.03189	-0.99437	0.000752372	0.0809649
ENSMUSG00000021693	Kif2a	10.1101	-1.00256	0.000775179	0.0818051
ENSMUSG00000028524	Sgip1	2.87039	-7.0754	0.000811512	0.0852655
ENSMUSG00000040197	Cd209e	-2.61528	-8.83837	0.000849049	0.0880559
ENSMUSG00000037580	Gch1	11.3625	-0.59361	0.000847228	0.0880559
ENSMUSG00000096140	Ankrd66	4.52278	-4.39389	0.00087472	0.0891807
ENSMUSG00000097028	Ptgs2os	4.19091	-5.52159	0.000940512	0.0931262
ENSMUSG00000018916	Csf2	8.60692	-2.42525	0.000935075	0.0931262
ENSMUSG00000020114	Cand1	11.2249	-0.807755	0.000939015	0.0931262
ENSMUSG00000063889	Crem	12.7887	-0.812893	0.000976579	0.0951315
ENSMUSG00000055210	Foxd2	3.17013	-5.48003	0.000989783	0.0952607
ENSMUSG00000034639	Setmar	4.35572	-5.40221	0.000988746	0.0952607
ENSMUSG00000059791	Nrm	10.409	-0.6319	0.00100777	0.0961576
ENSMUSG00000022555	Dgat1	11.7719	-0.590645	0.00100788	0.0961576
ENSMUSG00000033207	Mamdc2	-2.61528	-8.63314	0.00103176	0.0977371
