## Supplementary material for "IL-18 produced by pregnant uterus promotes essential inflammatory responses and fetoplacental growth": Table S2

### Sheet: Table of contents
Table S2. Upregulated or downregulated KEGG pathways
Hyperlink and title of supplementary tables
Table S2A	Upregulated KEGG pathways
Table S2B	Downregulated KEGG pathways

### Sheet: Table S2A
Table S2A Upregulated KEGG pathway Upregulated KEGG pathways were identified using Metascape, and listed in the table. Related to Figure 5D
GO	Description	p-value(log)	Enrichment	Z-score	#TotalGeneInLibrary	#GeneInGO	#GeneInHitList	#GeneInGOAndHitList	%InGO	Hits
mmu04650	Natural killer cell mediated cytotoxicity - Mus musculus (house mouse)	-3.36833	7.94294	5.53866	21160	120	111	5	4.5045	Klra4|Klrd1|Klrb1c|Ncr1|Ppp3cc
mmu00510	N-Glycan biosynthesis - Mus musculus (house mouse)	-2.56548	10.7904	5.18226	21160	53	111	3	2.7027	Mgat1|Mgat4a|Alg10b
mmu05224	Breast cancer - Mus musculus (house mouse)	-2.12249	5.18723	3.69943	21160	147	111	4	3.6036	E2f1|Fgf2|Fzd5|Jag1
mmu04014	Ras signaling pathway - Mus musculus (house mouse)	-2.08903	4.03878	3.409	21160	236	111	5	4.5045	Abl2|Fgf2|Flt1|Rasa3|Ralgapa1
mmu04922	Glucagon signaling pathway - Mus musculus (house mouse)	-1.75836	5.49896	3.33991	21160	104	111	3	2.7027	Pck1|Ppp3cc|Pck2
mmu04151	PI3K-Akt signaling pathway - Mus musculus (house mouse)	-1.35465	2.59715	2.24137	21160	367	111	5	4.5045	Fgf2|Flt1|Itga4|Pck1|Pck2
mmu05226	Gastric cancer - Mus musculus (house mouse)	-1.3517	3.81261	2.51036	21160	150	111	3	2.7027	E2f1|Fgf2|Fzd5

### Sheet: Table S2B
Table S2B Downregulated KEGG pathway Downregulated KEGG pathways were identified using Metascape, and listed in the table. Related to Figure 5D
GO	Description	p-value(log)	Enrichment	Z-score	#TotalGeneInLibrary	#GeneInGO	#GeneInHitList	#GeneInGOAndHitList	%InGO	Hits
mmu04060	Cytokine-cytokine receptor interaction - Mus musculus (house mouse)	-3.7719	5.99773	5.44779	21160	294	84	7	8.33333	Acvr2a|Csf2|Il9r|Ccl8|Tnfrsf4|Tnfrsf12a|Tslp
mmu04630	JAK-STAT signaling pathway - Mus musculus (house mouse)	-2.31789	5.89251	4.05534	21160	171	84	4	4.7619	Csf2|Egfr|Il9r|Tslp
mmu04640	Hematopoietic cell lineage - Mus musculus (house mouse)	-2.2049	8.03951	4.31826	21160	94	84	3	3.57143	Csf2|Cd55|Il9r
mmu04610	Complement and coagulation cascades - Mus musculus (house mouse)	-2.2049	8.03951	4.31826	21160	94	84	3	3.57143	Cd55|C1ra|F13a1
mmu05171	Coronavirus disease - COVID-19 - Mus musculus (house mouse)	-1.35646	3.01682	2.34548	21160	334	84	4	4.7619	Csf2|Egfr|C1ra|F13a1
mmu04550	Signaling pathways regulating pluripotency of stem cells - Mus musculus (house mouse)	-1.73765	5.39796	3.29604	21160	140	84	3	3.57143	Acvr2a|Bmi1|Id3
mmu04145	Phagosome - Mus musculus (house mouse)	-1.43876	4.12959	2.68432	21160	183	84	3	3.57143	C1ra|Cd209f|Cd209e
