## Supplementary material for "IL-18 produced by pregnant uterus promotes essential inflammatory responses and fetoplacental growth": Table S3

### Sheet: Table of contents
Table S3. Upregulated or downregulated Wikipathways identified with GSEA
Hyperlink and title of supplementary tables
Table S3A	Upregulated Wikipathways identified using GSEA
Table S3B	Downregulated Wikipathways identified using GSEA

### Sheet: Table S3A
Table S3A Upregulated Wikipathways identified using GSEA Upregulated Wikipathways were identified using GSEA, and listed in the table. Related to Figure 5F
NAME	SIZE	ES	NES	NOM p-val	FDR q-val	FWER p-val	RANK AT MAX	LEADING EDGE
WP_IL2_SIGNALING_PATHWAY	76	0.385466	1.51956	0	1	0.688	4703	tags=34%, list=22%, signal=44%
WP_MICRORNAS_IN_CARDIOMYOCYTE_HYPERTROPHY	73	0.393128	1.47382	0	1	0.734	2272	tags=25%, list=11%, signal=28%
WP_WNT_SIGNALING_IN_KIDNEY_DISEASE	31	0.470993	1.42475	0	1	0.879	4629	tags=39%, list=22%, signal=49%
WP_CHOLESTEROL_BIOSYNTHESIS	15	0.468462	1.41862	0.0882353	0.9432	0.879	1433	tags=27%, list=7%, signal=29%
WP_WNT_SIGNALING_PATHWAY_AND_PLURIPOTENCY	79	0.32531	1.41587	0	0.76376	0.879	4629	tags=34%, list=22%, signal=43%
WP_MECP2_AND_ASSOCIATED_RETT_SYNDROME	40	0.298212	1.39865	0	0.737894	0.93	5587	tags=38%, list=26%, signal=51%
WP_IL7_SIGNALING_PATHWAY	43	0.326574	1.39538	0	0.639052	0.93	3626	tags=28%, list=17%, signal=34%
WP_MICROGLIA_PATHOGEN_PHAGOCYTOSIS_PATHWAY	41	0.389169	1.39078	0.122449	0.57791	0.93	6258	tags=46%, list=29%, signal=65%
WP_GPCRS_OTHER	54	0.38141	1.3039	0	0.982702	1	4466	tags=46%, list=21%, signal=58%
WP_KIT_RECEPTOR_SIGNALING_PATHWAY	67	0.318361	1.30245	0.102881	0.89931	1	5438	tags=36%, list=26%, signal=48%
WP_EXERCISEINDUCED_CIRCADIAN_REGULATION	45	0.27909	1.2927	0.237624	0.855656	1	1606	tags=13%, list=8%, signal=14%
WP_ONECARBON_METABOLISM	25	0.322021	1.2671	0.221311	0.896219	1	4738	tags=32%, list=22%, signal=41%
WP_MAPK_CASCADE	27	0.406445	1.26391	0.295918	0.837554	1	2043	tags=30%, list=10%, signal=33%
WP_FOCAL_ADHESION	165	0.260627	1.25747	0.123967	0.807303	1	3626	tags=27%, list=17%, signal=32%
WP_DYSREGULATED_MIRNA_TARGETING_IN_INSULINPI3KAKT_SIGNALING	26	0.33877	1.25266	0.289628	0.770452	1	2533	tags=23%, list=12%, signal=26%
WP_PURINE_METABOLISM	144	0.194003	1.2319	0	0.788438	1	1891	tags=12%, list=9%, signal=13%
WP_PPAR_SIGNALING_PATHWAY	57	0.310102	1.21035	0.222672	0.79881	1	4467	tags=30%, list=21%, signal=38%
WP_WNT_SIGNALING	48	0.340233	1.20825	0	0.758629	1	4629	tags=40%, list=22%, signal=50%
WP_INSULIN_SIGNALING	151	0.250501	1.20347	0.172619	0.735423	1	2043	tags=16%, list=10%, signal=17%
WP_TRYPTOPHAN_METABOLISM	29	0.330761	1.18777	0.122449	0.763556	1	2095	tags=21%, list=10%, signal=23%
WP_INTEGRINMEDIATED_CELL_ADHESION	93	0.297793	1.18548	0.316872	0.739533	1	3626	tags=29%, list=17%, signal=35%
WP_FAS_PATHWAY_AND_STRESS_INDUCTION_OF_HSP_REGULATION	36	0.32246	1.17979	0.217822	0.719029	1	1771	tags=19%, list=8%, signal=21%
WP_ALZHEIMERS_DISEASE	64	0.278411	1.17965	0.204969	0.689766	1	6237	tags=39%, list=29%, signal=55%
WP_IL1_SIGNALING_PATHWAY	37	0.362678	1.17402	0.298419	0.680961	1	1794	tags=22%, list=8%, signal=24%
WP_ESC_PLURIPOTENCY_PATHWAYS	81	0.273408	1.17399	0.181275	0.655563	1	4121	tags=30%, list=19%, signal=37%
WP_EICOSANOID_METABOLISM_VIA_LIPOXYGENASES_LOX	20	0.34705	1.14725	0.182556	0.693277	1	1554	tags=20%, list=7%, signal=22%
WP_CHOLESTEROL_METABOLISM_WITH_BLOCH_AND_KANDUTSCHRUSSELL_PATHWAYS	49	0.314889	1.126	0.293996	0.716538	1	3264	tags=24%, list=15%, signal=29%
WP_DELTANOTCH_SIGNALING_PATHWAY	77	0.229157	1.11352	0.078	0.723793	1	1779	tags=13%, list=8%, signal=14%
WP_NOVEL_JUNDMP1_PATHWAY	23	0.343637	1.11285	0.280632	0.702007	1	1487	tags=17%, list=7%, signal=19%
WP_EGFR1_SIGNALING_PATHWAY	167	0.228726	1.11264	0.200405	0.68014	1	5715	tags=28%, list=27%, signal=37%
WP_ID_SIGNALING_PATHWAY	46	0.26773	1.09937	0.105051	0.693719	1	1226	tags=15%, list=6%, signal=16%
WP_BURN_WOUND_HEALING	20	0.378066	1.09509	0.427711	0.679752	1	2287	tags=25%, list=11%, signal=28%
WP_MAPK_SIGNALING_PATHWAY	147	0.225775	1.08831	0.219124	0.672598	1	2043	tags=16%, list=10%, signal=17%
WP_OXIDATIVE_DAMAGE_RESPONSE	39	0.254929	1.08784	0.315464	0.654169	1	2004	tags=15%, list=9%, signal=17%
WP_GLYCOLYSIS_AND_GLUCONEOGENESIS	40	0.26482	1.07111	0.297959	0.677633	1	1675	tags=13%, list=8%, signal=14%
WP_TOLLLIKE_RECEPTOR_SIGNALING	32	0.324163	1.07018	0.40481	0.662539	1	3392	tags=28%, list=16%, signal=33%
WP_EPO_RECEPTOR_SIGNALING	25	0.306856	1.03337	0.386831	0.720992	1	5424	tags=36%, list=25%, signal=48%
WP_ONECARBON_METABOLISM_AND_RELATED_PATHWAYS	45	0.242163	1.02643	0.410569	0.712179	1	5684	tags=31%, list=27%, signal=42%
WP_EUKARYOTIC_TRANSCRIPTION_INITIATION	41	0.233101	1.01831	0.390688	0.714756	1	5696	tags=34%, list=27%, signal=47%
WP_MECHANISMS_ASSOCIATED_WITH_PLURIPOTENCY	251	0.198939	1.01451	0.412955	0.703842	1	5780	tags=30%, list=27%, signal=41%
WP_CYTOPLASMIC_RIBOSOMAL_PROTEINS	80	0.394045	1.01321	0.412371	0.689556	1	9340	tags=68%, list=44%, signal=120%
WP_WNT_SIGNALING_PATHWAY	91	0.202764	1.00526	0.310484	0.693196	1	4504	tags=26%, list=21%, signal=33%

### Sheet: Table S3B
Table S3B Downregulated Wikipathways identified using GSEA Downregulated Wikipathways were identified using GSEA, and listed in the table. Related to Figure 5F
NAME	SIZE	ES	NES	NOM p-val	FDR q-val	FWER p-val	RANK AT MAX	LEADING EDGE
WP_GLYCOGEN_METABOLISM	33	-0.373843	-1.4853	0	1	0.746	2419	tags=24%, list=11%, signal=27%
WP_MYOMETRIAL_RELAXATION_AND_CONTRACTION_PATHWAYS	130	-0.305738	-1.42475	0	1	0.885	1756	tags=17%, list=8%, signal=18%
WP_INFLAMMATORY_RESPONSE_PATHWAY	30	-0.458755	-1.41375	0	1	0.885	3281	tags=43%, list=15%, signal=51%
WP_HYPERTROPHY_MODEL	18	-0.475716	-1.40655	0.194672	0.920434	0.885	1794	tags=33%, list=8%, signal=36%
WP_WHITE_FAT_CELL_DIFFERENTIATION	31	-0.427971	-1.34115	0	1	1	1375	tags=16%, list=6%, signal=17%
WP_CALCIUM_REGULATION_IN_CARDIAC_CELLS	112	-0.239327	-1.33767	0	0.944595	1	1896	tags=15%, list=9%, signal=17%
WP_PROSTAGLANDIN_SYNTHESIS_AND_REGULATION	26	-0.304963	-1.30726	0	1	1	7205	tags=50%, list=34%, signal=75%
WP_CYTOKINES_AND_INFLAMMATORY_RESPONSE	25	-0.482389	-1.28417	0	1	1	3036	tags=40%, list=14%, signal=47%
WP_MATRIX_METALLOPROTEINASES	22	-0.36134	-1.24432	0.0916497	1	1	6337	tags=55%, list=30%, signal=78%
WP_APOPTOSIS	76	-0.247386	-1.18357	0.195565	1	1	1294	tags=11%, list=6%, signal=11%
WP_OXIDATIVE_STRESS_RESPONSE	26	-0.240922	-1.14571	0.196242	1	1	7553	tags=38%, list=35%, signal=59%
WP_GLUTATHIONE_METABOLISM	16	-0.313772	-1.14225	0.26572	1	1	1874	tags=19%, list=9%, signal=21%
WP_ERBB_SIGNALING_PATHWAY	43	-0.287623	-1.13611	0.278431	1	1	1938	tags=19%, list=9%, signal=20%
WP_FOCAL_ADHESION_PI3KAKTMTOR_SIGNALING_PATHWAY	256	-0.209597	-1.10867	0.322	1	1	2486	tags=18%, list=12%, signal=20%
WP_FACTORS_AND_PATHWAYS_AFFECTING_INSULINLIKE_GROWTH_FACTOR_IGF1AKT_SIGNALING	28	-0.302358	-1.10781	0.106122	1	1	3205	tags=29%, list=15%, signal=34%
WP_OXYLIPINS_PATHWAYS	18	-0.346194	-1.06533	0.378049	1	1	3165	tags=28%, list=15%, signal=33%
WP_GPCRS_CLASS_A_RHODOPSINLIKE	102	-0.223298	-1.04405	0.405738	1	1	6319	tags=43%, list=30%, signal=61%
WP_EICOSANOID_METABOLISM_VIA_CYCLOOXYGENASES_COX	21	-0.32432	-1.03447	0.440945	1	1	1193	tags=19%, list=6%, signal=20%
WP_OXIDATION_BY_CYTOCHROME_P450	25	-0.283017	-1.03242	0.275862	1	1	3995	tags=32%, list=19%, signal=39%
WP_DRAVET_SYNDROME_SCN1AA1783V_POINT_MUTATION_MODEL	54	-0.244653	-1.02044	0.387674	1	1	1896	tags=17%, list=9%, signal=18%
