## Supplementary material for "IL-18 produced by pregnant uterus promotes essential inflammatory responses and fetoplacental growth": Table S4

### Sheet: Table of contents
Table S4. Profiles of gene set members identified with GSEA
Hyperlink and title of supplementary tables
Table S4A	Profile of the gene set members of "GOBP_NATURAL_KILLER_CELL_MEDIATED_IMMUNITY"
Table S4B	Profile of the gene set members of "WP_IL2_SIGNALING_PATHWAY"
Table S4C	Profile of the gene set members of "WP_MYOMETRIAL_RELAXATION_AND_CONTRACTION_PATHWAYS"

### Sheet: Table S4A
Table S4A Profile of the gene set members of "GOBP_NATURAL_KILLER_CELL_MEDIATED_IMMUNITY" Profile of the gene set members of "GOBP_NATURAL_KILLER_CELL_MEDIATED_IMMUNITY" was analyzed using GSEA, and listed in the table. Related to Figure S5D
SYMBOL	TITLE	RANK IN GENE LIST	RANK METRIC SCORE	RUNNING ES	CORE ENRICHMENT
Klre1	killer cell lectin-like receptor family E member 1 [Source:MGI Symbol;Acc:MGI:2662547]	134	1.45168	0.0304553	Yes
Klrb1c	killer cell lectin-like receptor subfamily B member 1C [Source:MGI Symbol;Acc:MGI:107538]	212	1.2785	0.0592085	Yes
Klrd1	killer cell lectin-like receptor, subfamily D, member 1 [Source:MGI Symbol;Acc:MGI:1196275]	290	1.15079	0.0847274	Yes
Klrc2	killer cell lectin-like receptor subfamily C, member 2 [Source:MGI Symbol;Acc:MGI:1336162]	298	1.14064	0.113285	Yes
Il18rap	interleukin 18 receptor accessory protein [Source:MGI Symbol;Acc:MGI:1338888]	337	1.11801	0.13981	Yes
Gimap5	GTPase, IMAP family member 5 [Source:MGI Symbol;Acc:MGI:2442232]	372	1.08903	0.165789	Yes
Lag3	lymphocyte-activation gene 3 [Source:MGI Symbol;Acc:MGI:106588]	447	1.04385	0.188741	Yes
Klri2	killer cell lectin-like receptor family I member 2 [Source:MGI Symbol;Acc:MGI:2443965]	528	0.99464	0.210164	Yes
Serpinb9	serine (or cysteine) peptidase inhibitor, clade B, member 9 [Source:MGI Symbol;Acc:MGI:106603]	706	0.923157	0.22521	Yes
Sh2d1b1	SH2 domain containing 1B1 [Source:MGI Symbol;Acc:MGI:1349420]	974	0.824558	0.233521	Yes
Klrc3	killer cell lectin-like receptor subfamily C, member 3 [Source:MGI Symbol;Acc:MGI:1929720]	1069	0.792471	0.249165	Yes
Klri1	killer cell lectin-like receptor family I member 1 [Source:MGI Symbol;Acc:MGI:3530275]	1182	0.758919	0.263112	Yes
Il12a	interleukin 12a [Source:MGI Symbol;Acc:MGI:96539]	1204	0.753262	0.2812	Yes
Nkg7	natural killer cell group 7 sequence [Source:MGI Symbol;Acc:MGI:1931250]	1232	0.742921	0.298744	Yes
Cd160	CD160 antigen [Source:MGI Symbol;Acc:MGI:1860383]	1257	0.735656	0.316244	Yes
Unc13d	unc-13 homolog D [Source:MGI Symbol;Acc:MGI:1917700]	1266	0.732409	0.334416	Yes
Serpinb9b	serine (or cysteine) peptidase inhibitor, clade B, member 9b [Source:MGI Symbol;Acc:MGI:894668]	1301	0.722636	0.351116	Yes
Klrc1	killer cell lectin-like receptor subfamily C, member 1 [Source:MGI Symbol;Acc:MGI:1336161]	1400	0.699754	0.364224	Yes
Klrb1b	killer cell lectin-like receptor subfamily B member 1B [Source:MGI Symbol;Acc:MGI:107539]	1402	0.698614	0.381869	Yes
Tgfb1	transforming growth factor, beta 1 [Source:MGI Symbol;Acc:MGI:98725]	1419	0.695374	0.398727	Yes
Cadm1	cell adhesion molecule 1 [Source:MGI Symbol;Acc:MGI:1889272]	1690	0.639487	0.40221	Yes
Tap1	transporter 1, ATP-binding cassette, sub-family B (MDR/TAP) [Source:MGI Symbol;Acc:MGI:98483]	1871	0.605893	0.40908	Yes
Slamf6	SLAM family member 6 [Source:MGI Symbol;Acc:MGI:1353620]	2025	0.582409	0.416626	Yes
Vav1	vav 1 oncogene [Source:MGI Symbol;Acc:MGI:98923]	2852	0.555136	0.391796	No
Havcr2	hepatitis A virus cellular receptor 2 [Source:MGI Symbol;Acc:MGI:2159682]	3539	0.512547	0.372479	No
Klrb1a	killer cell lectin-like receptor subfamily B member 1A [Source:MGI Symbol;Acc:MGI:107540]	3551	0.511088	0.384905	No
Ptpn6	protein tyrosine phosphatase, non-receptor type 6 [Source:MGI Symbol;Acc:MGI:96055]	4176	0.479923	0.36768	No
Klrk1	killer cell lectin-like receptor subfamily K, member 1 [Source:MGI Symbol;Acc:MGI:1196250]	4210	0.475669	0.378173	No
Arl8b	ADP-ribosylation factor-like 8B [Source:MGI Symbol;Acc:MGI:1914416]	5381	0.376374	0.33262	No
Tap2	transporter 2, ATP-binding cassette, sub-family B (MDR/TAP) [Source:MGI Symbol;Acc:MGI:98484]	5571	0.357755	0.332782	No
Ap1g1	adaptor protein complex AP-1, gamma 1 subunit [Source:MGI Symbol;Acc:MGI:101919]	5576	0.357043	0.341636	No
Rasgrp1	RAS guanyl releasing protein 1 [Source:MGI Symbol;Acc:MGI:1314635]	5621	0.351487	0.348466	No
Clec2d	C-type lectin domain family 2, member d [Source:MGI Symbol;Acc:MGI:2135589]	6132	0.30469	0.332171	No
Sh2d1a	SH2 domain containing 1A [Source:MGI Symbol;Acc:MGI:1328352]	6207	0.298178	0.336238	No
H60b	histocompatibility 60b [Source:MGI Symbol;Acc:MGI:3649078]	6694	0.255854	0.319837	No
Stat5a	signal transducer and activator of transcription 5A [Source:MGI Symbol;Acc:MGI:103036]	7155	0.217983	0.3037	No
Arrb2	arrestin, beta 2 [Source:MGI Symbol;Acc:MGI:99474]	7156	0.217887	0.309218	No
Klrb1f	killer cell lectin-like receptor subfamily B member 1F [Source:MGI Symbol;Acc:MGI:2442965]	7211	0.212333	0.312053	No
Lgals9	lectin, galactose binding, soluble 9 [Source:MGI Symbol;Acc:MGI:109496]	7265	0.208451	0.314837	No
Coro1a	coronin, actin binding protein 1A [Source:MGI Symbol;Acc:MGI:1345961]	7508	0.190166	0.308259	No
Pvr	poliovirus receptor [Source:MGI Symbol;Acc:MGI:107741]	7982	0.155921	0.289939	No
Clnk	cytokine-dependent hematopoietic cell linker [Source:MGI Symbol;Acc:MGI:1351468]	8005	0.153924	0.292801	No
Il12b	interleukin 12b [Source:MGI Symbol;Acc:MGI:96540]	8821	0.0934397	0.256796	No
Crtam	cytotoxic and regulatory T cell molecule [Source:MGI Symbol;Acc:MGI:1859822]	9143	0.0716706	0.243498	No
Pik3r6	phosphoinositide-3-kinase regulatory subunit 5 [Source:MGI Symbol;Acc:MGI:2144613]	9761	0.0257428	0.215101	No
Cebpg	CCAAT/enhancer binding protein gamma [Source:MGI Symbol;Acc:MGI:104982]	9902	0.0146473	0.208881	No
Rab27a	RAB27A, member RAS oncogene family [Source:MGI Symbol;Acc:MGI:1861441]	9913	0.0137928	0.208759	No
Gimap3	GTPase, IMAP family member 3 [Source:MGI Symbol;Acc:MGI:1932723]	9972	0.00881752	0.206252	No
Crk	v-crk avian sarcoma virus CT10 oncogene homolog [Source:MGI Symbol;Acc:MGI:88508]	10043	0.00312756	0.203036	No
Cd2	CD2 antigen [Source:MGI Symbol;Acc:MGI:88320]	10366	-0.0200432	0.188383	No
Kif5b	kinesin family member 5B [Source:MGI Symbol;Acc:MGI:1098268]	11720	-0.107311	0.1274	No
Cd96	CD96 antigen [Source:MGI Symbol;Acc:MGI:1934368]	11838	-0.115638	0.12482	No
Sh2d1b2	SH2 domain containing 1B2 [Source:MGI Symbol;Acc:MGI:3622649]	11858	-0.116734	0.126882	No
Stat5b	signal transducer and activator of transcription 5B [Source:MGI Symbol;Acc:MGI:103035]	12064	-0.130957	0.120547	No
Klrb1	killer cell lectin-like receptor subfamily B member 1 [Source:MGI Symbol;Acc:MGI:96877]	12150	-0.136544	0.120003	No
Fcgr4	Fc receptor, IgG, low affinity IV [Source:MGI Symbol;Acc:MGI:2179523]	12233	-0.141875	0.119736	No
Nectin2	nectin cell adhesion molecule 2 [Source:MGI Symbol;Acc:MGI:97822]	12414	-0.154217	0.115167	No
Rnf19b	ring finger protein 19B [Source:MGI Symbol;Acc:MGI:1922484]	12962	-0.197562	0.0944166	No
H2-M3	histocompatibility 2, M region locus 3 [Source:MGI Symbol;Acc:MGI:95915]	13455	-0.233662	0.0771704	No
Ulbp1	UL16 binding protein 1 [Source:MGI Symbol;Acc:MGI:1925027]	14102	-0.288806	0.0540702	No
Ceacam1	CEA cell adhesion molecule 1 [Source:MGI Symbol;Acc:MGI:1347245]	14588	-0.330023	0.0395938	No
Prdx1	peroxiredoxin 1 [Source:MGI Symbol;Acc:MGI:99523]	14743	-0.345142	0.0410842	No
Il21	interleukin 21 [Source:MGI Symbol;Acc:MGI:1890474]	17290	-0.495899	-0.0662252	No
Cd226	CD226 antigen [Source:MGI Symbol;Acc:MGI:3039602]	17505	-0.511764	-0.06334	No
Lamp1	lysosomal-associated membrane protein 1 [Source:MGI Symbol;Acc:MGI:96745]	17551	-0.518679	-0.0523229	No
Serpinb9g	serine (or cysteine) peptidase inhibitor, clade B, member 9g [Source:MGI Symbol;Acc:MGI:1919260]	17588	-0.519788	-0.040854	No
Serpinb9e	serine (or cysteine) peptidase inhibitor, clade B, member 9e [Source:MGI Symbol;Acc:MGI:894672]	17768	-0.532233	-0.0358026	No
Clec12b	C-type lectin domain family 12, member B [Source:MGI Symbol;Acc:MGI:1918433]	19120	-0.574786	-0.0848524	No
Plekhm2	pleckstrin homology domain containing, family M (with RUN domain) member 2 [Source:MGI Symbol;Acc:MGI:1916832]	19266	-0.579158	-0.0770118	No
Serpinb9f	serine (or cysteine) peptidase inhibitor, clade B, member 9f [Source:MGI Symbol;Acc:MGI:894671]	19570	-0.629303	-0.07534	No
Stx11	syntaxin 11 [Source:MGI Symbol;Acc:MGI:1921982]	19821	-0.683326	-0.0698048	No
Il18	interleukin 18 [Source:MGI Symbol;Acc:MGI:107936]	20134	-0.764567	-0.0651312	No
Lyst	lysosomal trafficking regulator [Source:MGI Symbol;Acc:MGI:107448]	20380	-0.834149	-0.055541	No
Gfer	growth factor, augmenter of liver regeneration [Source:MGI Symbol;Acc:MGI:107757]	20741	-0.972768	-0.0478545	No
Raet1d	retinoic acid early transcript delta [Source:MGI Symbol;Acc:MGI:1861032]	20967	-1.10336	-0.0305047	No
Dpp4	dipeptidylpeptidase 4 [Source:MGI Symbol;Acc:MGI:94919]	21249	-1.8496	0.00310726	No

### Sheet: Table S4B
Table S4B Profile of the gene set members of "WP_IL2_SIGNALING_PATHWAY" Profile of the gene set members of "WP_IL2_SIGNALING_PATHWAY" was analyzed using GSEA, and listed in the table. Related to Figure S5F
SYMBOL	TITLE	RANK IN GENE LIST	RANK METRIC SCORE	RUNNING ES	CORE ENRICHMENT
Foxo3	forkhead box O3 [Source:MGI Symbol;Acc:MGI:1890081]	139	1.43399	0.0431946	Yes
Socs1	suppressor of cytokine signaling 1 [Source:MGI Symbol;Acc:MGI:1354910]	214	1.27746	0.0840201	Yes
Cbl	Casitas B-lineage lymphoma [Source:MGI Symbol;Acc:MGI:88279]	439	1.04989	0.10989	Yes
Ptk2b	PTK2 protein tyrosine kinase 2 beta [Source:MGI Symbol;Acc:MGI:104908]	909	0.84704	0.117189	Yes
Map2k2	mitogen-activated protein kinase kinase 2 [Source:MGI Symbol;Acc:MGI:1346867]	958	0.830123	0.143723	Yes
Stam	signal transducing adaptor molecule (SH3 domain and ITAM motif) 1 [Source:MGI Symbol;Acc:MGI:1329014]	1038	0.802853	0.167851	Yes
Map2k1	mitogen-activated protein kinase kinase 1 [Source:MGI Symbol;Acc:MGI:1346866]	1287	0.725993	0.181356	Yes
Mapk3	mitogen-activated protein kinase 3 [Source:MGI Symbol;Acc:MGI:1346859]	1487	0.679884	0.195569	Yes
Gab2	growth factor receptor bound protein 2-associated protein 2 [Source:MGI Symbol;Acc:MGI:1333854]	1597	0.658627	0.213282	Yes
Bcl2	B cell leukemia/lymphoma 2 [Source:MGI Symbol;Acc:MGI:88138]	1771	0.622466	0.226728	Yes
Chuk	conserved helix-loop-helix ubiquitous kinase [Source:MGI Symbol;Acc:MGI:99484]	1794	0.61924	0.247171	Yes
Mapk9	mitogen-activated protein kinase 9 [Source:MGI Symbol;Acc:MGI:1346862]	1919	0.599396	0.262123	Yes
Mapk14	mitogen-activated protein kinase 14 [Source:MGI Symbol;Acc:MGI:1346865]	2043	0.578135	0.276385	Yes
Ifna1	interferon alpha 1 [Source:MGI Symbol;Acc:MGI:107668]	2066	0.576449	0.295344	Yes
Pik3cd	phosphatidylinositol-4,5-bisphosphate 3-kinase catalytic subunit delta [Source:MGI Symbol;Acc:MGI:1098211]	2692	0.563072	0.285449	Yes
Vav1	vav 1 oncogene [Source:MGI Symbol;Acc:MGI:98923]	2852	0.555136	0.297218	Yes
Irs1	insulin receptor substrate 1 [Source:MGI Symbol;Acc:MGI:99454]	2905	0.552042	0.313918	Yes
Jak1	Janus kinase 1 [Source:MGI Symbol;Acc:MGI:96628]	2945	0.549298	0.331135	Yes
Nr3c1	nuclear receptor subfamily 3, group C, member 1 [Source:MGI Symbol;Acc:MGI:95824]	2951	0.548807	0.349935	Yes
Shb	src homology 2 domain-containing transforming protein B [Source:MGI Symbol;Acc:MGI:98294]	3102	0.541033	0.361639	Yes
Stat1	signal transducer and activator of transcription 1 [Source:MGI Symbol;Acc:MGI:103063]	3105	0.540507	0.380293	Yes
Fyn	Fyn proto-oncogene [Source:MGI Symbol;Acc:MGI:95602]	3626	0.50053	0.373172	Yes
Ptpn6	protein tyrosine phosphatase, non-receptor type 6 [Source:MGI Symbol;Acc:MGI:96055]	4176	0.479923	0.363971	Yes
Pik3cg	phosphatidylinositol-4,5-bisphosphate 3-kinase catalytic subunit gamma [Source:MGI Symbol;Acc:MGI:1353576]	4288	0.465703	0.374898	Yes
Crkl	v-crk avian sarcoma virus CT10 oncogene homolog-like [Source:MGI Symbol;Acc:MGI:104686]	4507	0.437623	0.379813	Yes
Il2rb	interleukin 2 receptor, beta chain [Source:MGI Symbol;Acc:MGI:96550]	4703	0.42766	0.385466	Yes
Pik3r1	phosphoinositide-3-kinase regulatory subunit 1 [Source:MGI Symbol;Acc:MGI:97583]	5392	0.375341	0.366094	No
Lyn	LYN proto-oncogene, Src family tyrosine kinase [Source:MGI Symbol;Acc:MGI:96892]	6108	0.307347	0.343091	No
Rela	v-rel reticuloendotheliosis viral oncogene homolog A (avian) [Source:MGI Symbol;Acc:MGI:103290]	6122	0.306335	0.353104	No
Shc1	src homology 2 domain-containing transforming protein C1 [Source:MGI Symbol;Acc:MGI:98296]	6302	0.289279	0.354711	No
Creb1	cAMP responsive element binding protein 1 [Source:MGI Symbol;Acc:MGI:88494]	6649	0.259687	0.347428	No
Lck	lymphocyte protein tyrosine kinase [Source:MGI Symbol;Acc:MGI:96756]	6729	0.252902	0.352481	No
Akt1	thymoma viral proto-oncogene 1 [Source:MGI Symbol;Acc:MGI:87986]	6872	0.239847	0.354115	No
Stat5a	signal transducer and activator of transcription 5A [Source:MGI Symbol;Acc:MGI:103036]	7155	0.217983	0.348399	No
Jak3	Janus kinase 3 [Source:MGI Symbol;Acc:MGI:99928]	7197	0.213771	0.353883	No
Pik3cb	phosphatidylinositol-4,5-bisphosphate 3-kinase catalytic subunit beta [Source:MGI Symbol;Acc:MGI:1922019]	7389	0.197795	0.351751	No
Rack1	receptor for activated C kinase 1 [Source:MGI Symbol;Acc:MGI:101849]	7616	0.18262	0.347445	No
Kras	Kirsten rat sarcoma viral oncogene homolog [Source:MGI Symbol;Acc:MGI:96680]	7727	0.17287	0.348262	No
Mtor	mechanistic target of rapamycin kinase [Source:MGI Symbol;Acc:MGI:1928394]	7760	0.170681	0.352676	No
Icam1	intercellular adhesion molecule 1 [Source:MGI Symbol;Acc:MGI:96392]	7839	0.165276	0.354736	No
Cd53	CD53 antigen [Source:MGI Symbol;Acc:MGI:88341]	8011	0.153354	0.352005	No
Ets2	E26 avian leukemia oncogene 2, 3' domain [Source:MGI Symbol;Acc:MGI:95456]	8297	0.13098	0.34313	No
Pik3ca	phosphatidylinositol-4,5-bisphosphate 3-kinase catalytic subunit alpha [Source:MGI Symbol;Acc:MGI:1206581]	8494	0.116632	0.337947	No
Socs3	suppressor of cytokine signaling 3 [Source:MGI Symbol;Acc:MGI:1201791]	8789	0.0958036	0.327429	No
Mknk1	MAP kinase-interacting serine/threonine kinase 1 [Source:MGI Symbol;Acc:MGI:894316]	8912	0.0864653	0.324684	No
Eif3b	eukaryotic translation initiation factor 3, subunit B [Source:MGI Symbol;Acc:MGI:106478]	8966	0.0828048	0.325061	No
Mapk1	mitogen-activated protein kinase 1 [Source:MGI Symbol;Acc:MGI:1346858]	9184	0.0691657	0.317243	No
Stat3	signal transducer and activator of transcription 3 [Source:MGI Symbol;Acc:MGI:103038]	9341	0.0573872	0.311889	No
Prkcz	protein kinase C, zeta [Source:MGI Symbol;Acc:MGI:97602]	9377	0.0538391	0.312109	No
Syk	spleen tyrosine kinase [Source:MGI Symbol;Acc:MGI:99515]	9456	0.0480763	0.310104	No
Mapkapk2	MAP kinase-activated protein kinase 2 [Source:MGI Symbol;Acc:MGI:109298]	9983	0.00805893	0.285619	No
Crk	v-crk avian sarcoma virus CT10 oncogene homolog [Source:MGI Symbol;Acc:MGI:88508]	10043	0.00312756	0.28295	No
Ets1	E26 avian leukemia oncogene 1, 5' domain [Source:MGI Symbol;Acc:MGI:95455]	10073	0.000960364	0.281618	No
Cish	cytokine inducible SH2-containing protein [Source:MGI Symbol;Acc:MGI:103159]	10578	-0.0312232	0.258972	No
Mapk8	mitogen-activated protein kinase 8 [Source:MGI Symbol;Acc:MGI:1346861]	10686	-0.0349529	0.255146	No
Nfkb1	nuclear factor of kappa light polypeptide gene enhancer in B cells 1, p105 [Source:MGI Symbol;Acc:MGI:97312]	11096	-0.0631653	0.238081	No
Pik3r2	phosphoinositide-3-kinase regulatory subunit 2 [Source:MGI Symbol;Acc:MGI:1098772]	11595	-0.0976891	0.218023	No
Plcb1	phospholipase C, beta 1 [Source:MGI Symbol;Acc:MGI:97613]	11721	-0.107381	0.215863	No
Nmi	N-myc (and STAT) interactor [Source:MGI Symbol;Acc:MGI:1928368]	12052	-0.130445	0.204851	No
Stat5b	signal transducer and activator of transcription 5B [Source:MGI Symbol;Acc:MGI:103035]	12064	-0.130957	0.208875	No
Sos1	SOS Ras/Rac guanine nucleotide exchange factor 1 [Source:MGI Symbol;Acc:MGI:98354]	12070	-0.131345	0.213195	No
Hsp90aa1	heat shock protein 90, alpha (cytosolic), class A member 1 [Source:MGI Symbol;Acc:MGI:96250]	13543	-0.241388	0.152265	No
Eif4e	eukaryotic translation initiation factor 4E [Source:MGI Symbol;Acc:MGI:95305]	13801	-0.263193	0.149294	No
Ybx1	Y box protein 1 [Source:MGI Symbol;Acc:MGI:99146]	13908	-0.272035	0.153739	No
Raf1	v-raf-leukemia viral oncogene 1 [Source:MGI Symbol;Acc:MGI:97847]	13971	-0.277223	0.160436	No
Itm2b	integral membrane protein 2B [Source:MGI Symbol;Acc:MGI:1309517]	14056	-0.28506	0.166369	No
Ptpn11	protein tyrosine phosphatase, non-receptor type 11 [Source:MGI Symbol;Acc:MGI:99511]	14077	-0.286895	0.175378	No
Il2rg	interleukin 2 receptor, gamma chain [Source:MGI Symbol;Acc:MGI:96551]	14228	-0.300072	0.178724	No
Il2ra	interleukin 2 receptor, alpha chain [Source:MGI Symbol;Acc:MGI:96549]	14587	-0.330009	0.173316	No
Jak2	Janus kinase 2 [Source:MGI Symbol;Acc:MGI:96629]	14614	-0.333026	0.183643	No
Grb2	growth factor receptor bound protein 2 [Source:MGI Symbol;Acc:MGI:95805]	14816	-0.353026	0.186424	No
Tert	telomerase reverse transcriptase [Source:MGI Symbol;Acc:MGI:1202709]	14846	-0.356836	0.197436	No
Il2	interleukin 2 [Source:MGI Symbol;Acc:MGI:96548]	18281	-0.549718	0.0548274	No
Rps6kb1	ribosomal protein S6 kinase, polypeptide 1 [Source:MGI Symbol;Acc:MGI:1270849]	19702	-0.655314	0.0107024	No
Stam2	signal transducing adaptor molecule (SH3 domain and ITAM motif) 2 [Source:MGI Symbol;Acc:MGI:1929100]	20640	-0.922965	-0.00139882	No
Irs2	insulin receptor substrate 2 [Source:MGI Symbol;Acc:MGI:109334]	20705	-0.955183	0.0287191	No

### Sheet: Table S4C
Table S4C Profile of the gene set members of "WP_MYOMETRIAL_RELAXATION_AND_CONTRACTION_PATHWAYS" Profile of the gene set members of "WP_MYOMETRIAL_RELAXATION_AND_CONTRACTION_PATHWAYS" was analyzed using GSEA, and listed in the table. Related to Figure S5G
SYMBOL	TITLE	RANK IN GENE LIST	RANK METRIC SCORE	RUNNING ES	CORE ENRICHMENT
Rgs9	regulator of G-protein signaling 9 [Source:MGI Symbol;Acc:MGI:1338824]	474	1.02909	-0.0032615	No
Atp2a3	ATPase, Ca++ transporting, ubiquitous [Source:MGI Symbol;Acc:MGI:1194503]	628	0.952548	0.00720712	No
Guca2a	guanylate cyclase activator 2a (guanylin) [Source:MGI Symbol;Acc:MGI:102738]	832	0.873723	0.0138517	No
Rgs17	regulator of G-protein signaling 17 [Source:MGI Symbol;Acc:MGI:1927469]	1001	0.814391	0.0210465	No
Gucy1a1	guanylate cyclase 1, soluble, alpha 1 [Source:MGI Symbol;Acc:MGI:1926562]	1518	0.672288	0.00917622	No
Rgs3	regulator of G-protein signaling 3 [Source:MGI Symbol;Acc:MGI:1354734]	1521	0.671695	0.0215563	No
Camk2d	calcium/calmodulin-dependent protein kinase II, delta [Source:MGI Symbol;Acc:MGI:1341265]	1612	0.655407	0.0294801	No
Grk6	G protein-coupled receptor kinase 6 [Source:MGI Symbol;Acc:MGI:1347078]	1666	0.645311	0.0389629	No
Adcy7	adenylate cyclase 7 [Source:MGI Symbol;Acc:MGI:102891]	1688	0.639915	0.0498559	No
Prkcq	protein kinase C, theta [Source:MGI Symbol;Acc:MGI:97601]	1815	0.615409	0.0553377	No
Ramp2	receptor (calcitonin) activity modifying protein 2 [Source:MGI Symbol;Acc:MGI:1859650]	2343	0.572444	0.041094	No
Pkia	protein kinase inhibitor, alpha [Source:MGI Symbol;Acc:MGI:104747]	2590	0.56656	0.0400044	No
Pkib	protein kinase inhibitor beta, cAMP dependent, testis specific [Source:MGI Symbol;Acc:MGI:101937]	3008	0.544672	0.030437	No
Camk2g	calcium/calmodulin-dependent protein kinase II gamma [Source:MGI Symbol;Acc:MGI:88259]	3170	0.536895	0.0328087	No
Myl4	myosin, light polypeptide 4 [Source:MGI Symbol;Acc:MGI:97267]	3628	0.500373	0.0205305	No
Atf6b	activating transcription factor 6 beta [Source:MGI Symbol;Acc:MGI:105121]	4128	0.485264	0.00598936	No
Slc8a1	solute carrier family 8 (sodium/calcium exchanger), member 1 [Source:MGI Symbol;Acc:MGI:107956]	4212	0.475578	0.0109039	No
Prkcb	protein kinase C, beta [Source:MGI Symbol;Acc:MGI:97596]	4359	0.455029	0.0124632	No
Adcy1	adenylate cyclase 1 [Source:MGI Symbol;Acc:MGI:99677]	4816	0.422423	-0.0012154	No
Itpr3	inositol 1,4,5-triphosphate receptor 3 [Source:MGI Symbol;Acc:MGI:96624]	4987	0.420733	-0.0014259	No
Ywhaq	tyrosine 3-monooxygenase/tryptophan 5-monooxygenase activation protein theta [Source:MGI Symbol;Acc:MGI:891963]	5267	0.387526	-0.007398	No
Prkcd	protein kinase C, delta [Source:MGI Symbol;Acc:MGI:97598]	5373	0.376876	-0.0053549	No
Prkacb	protein kinase, cAMP dependent, catalytic, beta [Source:MGI Symbol;Acc:MGI:97594]	5382	0.376212	0.00125432	No
Gnb5	guanine nucleotide binding protein (G protein), beta 5 [Source:MGI Symbol;Acc:MGI:101848]	5580	0.356098	-0.001431	No
Sp1	trans-acting transcription factor 1 [Source:MGI Symbol;Acc:MGI:98372]	5587	0.35481	0.0048752	No
Ywhag	tyrosine 3-monooxygenase/tryptophan 5-monooxygenase activation protein, gamma polypeptide [Source:MGI Symbol;Acc:MGI:108109]	5617	0.351976	0.0100431	No
Atf3	activating transcription factor 3 [Source:MGI Symbol;Acc:MGI:109384]	5659	0.34829	0.0145762	No
Atf1	activating transcription factor 1 [Source:MGI Symbol;Acc:MGI:1298366]	6165	0.30173	-0.0036567	No
Atf4	activating transcription factor 4 [Source:MGI Symbol;Acc:MGI:88096]	6218	0.297452	-0.000587	No
Camk2b	calcium/calmodulin-dependent protein kinase II, beta [Source:MGI Symbol;Acc:MGI:88257]	6373	0.283082	-0.0025987	No
Rgs14	regulator of G-protein signaling 14 [Source:MGI Symbol;Acc:MGI:1859709]	6419	0.279424	0.000467	No
Rgs10	regulator of G-protein signalling 10 [Source:MGI Symbol;Acc:MGI:1915115]	6506	0.271924	0.00145739	No
Creb1	cAMP responsive element binding protein 1 [Source:MGI Symbol;Acc:MGI:88494]	6649	0.259687	-0.000422	No
Arrb1	arrestin, beta 1 [Source:MGI Symbol;Acc:MGI:99473]	6743	0.251483	-0.000142	No
Prkch	protein kinase C, eta [Source:MGI Symbol;Acc:MGI:97600]	6863	0.240617	-0.0012899	No
Crcp	calcitonin gene-related peptide-receptor component protein [Source:MGI Symbol;Acc:MGI:1100818]	6945	0.234135	-0.000765	No
Grk4	G protein-coupled receptor kinase 4 [Source:MGI Symbol;Acc:MGI:95801]	6995	0.230266	0.00119865	No
Arrb2	arrestin, beta 2 [Source:MGI Symbol;Acc:MGI:99474]	7156	0.217887	-0.002307	No
Itpr2	inositol 1,4,5-triphosphate receptor 2 [Source:MGI Symbol;Acc:MGI:99418]	7161	0.217375	0.00154119	No
Plcd1	phospholipase C, delta 1 [Source:MGI Symbol;Acc:MGI:97614]	7222	0.211637	0.00263956	No
Adcy6	adenylate cyclase 6 [Source:MGI Symbol;Acc:MGI:87917]	7381	0.198285	-0.0011357	No
Fos	FBJ osteosarcoma oncogene [Source:MGI Symbol;Acc:MGI:95574]	7396	0.19715	0.00186484	No
Adm	adrenomedullin [Source:MGI Symbol;Acc:MGI:108058]	7769	0.170307	-0.012531	No
Actb	actin, beta [Source:MGI Symbol;Acc:MGI:87904]	7974	0.156162	-0.0192599	No
Nos3	nitric oxide synthase 3, endothelial cell [Source:MGI Symbol;Acc:MGI:97362]	7995	0.154881	-0.0173275	No
Adcy4	adenylate cyclase 4 [Source:MGI Symbol;Acc:MGI:99674]	8032	0.151984	-0.0162042	No
Creb3	cAMP responsive element binding protein 3 [Source:MGI Symbol;Acc:MGI:99946]	8247	0.134359	-0.0238099	No
Ets2	E26 avian leukemia oncogene 2, 3' domain [Source:MGI Symbol;Acc:MGI:95456]	8297	0.13098	-0.0236903	No
Cacnb3	calcium channel, voltage-dependent, beta 3 subunit [Source:MGI Symbol;Acc:MGI:103307]	8337	0.128362	-0.0231472	No
Gsto1	glutathione S-transferase omega 1 [Source:MGI Symbol;Acc:MGI:1342273]	8444	0.120324	-0.0259159	No
Gabpa	GA repeat binding protein, alpha [Source:MGI Symbol;Acc:MGI:95610]	9083	0.0755682	-0.0546267	No
Plcg2	phospholipase C, gamma 2 [Source:MGI Symbol;Acc:MGI:97616]	9122	0.0728923	-0.0550666	No
Ywhab	tyrosine 3-monooxygenase/tryptophan 5-monooxygenase activation protein, beta polypeptide [Source:MGI Symbol;Acc:MGI:1891917]	9172	0.0699469	-0.0560805	No
Ywhah	tyrosine 3-monooxygenase/tryptophan 5-monooxygenase activation protein, eta polypeptide [Source:MGI Symbol;Acc:MGI:109194]	9286	0.0624475	-0.0602544	No
Prkce	protein kinase C, epsilon [Source:MGI Symbol;Acc:MGI:97599]	9293	0.0617484	-0.0593909	No
Prkcz	protein kinase C, zeta [Source:MGI Symbol;Acc:MGI:97602]	9377	0.0538391	-0.0623087	No
Dgkz	diacylglycerol kinase zeta [Source:MGI Symbol;Acc:MGI:1278339]	9424	0.0504533	-0.0635429	No
Rgs19	regulator of G-protein signaling 19 [Source:MGI Symbol;Acc:MGI:1915153]	9506	0.0457092	-0.0665173	No
Prkar2a	protein kinase, cAMP dependent regulatory, type II alpha [Source:MGI Symbol;Acc:MGI:108025]	9694	0.031199	-0.0747645	No
Myl2	myosin, light polypeptide 2, regulatory, cardiac, slow [Source:MGI Symbol;Acc:MGI:97272]	9906	0.0142125	-0.0844599	No
Ryr1	ryanodine receptor 1, skeletal muscle [Source:MGI Symbol;Acc:MGI:99659]	10221	-0.0104627	-0.0990867	No
Ackr3	atypical chemokine receptor 3 [Source:MGI Symbol;Acc:MGI:109562]	10377	-0.0207941	-0.106017	No
Pkig	protein kinase inhibitor, gamma [Source:MGI Symbol;Acc:MGI:1343086]	10457	-0.024572	-0.109289	No
Igfbp4	insulin-like growth factor binding protein 4 [Source:MGI Symbol;Acc:MGI:96439]	10568	-0.0307469	-0.11391	No
Prkd1	protein kinase D1 [Source:MGI Symbol;Acc:MGI:99879]	10648	-0.0335964	-0.117015	No
Actg1	actin, gamma, cytoplasmic 1 [Source:MGI Symbol;Acc:MGI:87906]	10742	-0.0383948	-0.120692	No
Gnb4	guanine nucleotide binding protein (G protein), beta 4 [Source:MGI Symbol;Acc:MGI:104581]	10873	-0.0469278	-0.125956	No
Gng12	guanine nucleotide binding protein (G protein), gamma 12 [Source:MGI Symbol;Acc:MGI:1336171]	11043	-0.0597385	-0.132824	No
Gng5	G protein subunit gamma 5 [Source:MGI Symbol;Acc:MGI:109164]	11082	-0.0620617	-0.133465	No
Nfkb1	nuclear factor of kappa light polypeptide gene enhancer in B cells 1, p105 [Source:MGI Symbol;Acc:MGI:97312]	11096	-0.0631653	-0.132906	No
Gabpb1	GA repeat binding protein, beta 1 [Source:MGI Symbol;Acc:MGI:95611]	11298	-0.0770392	-0.140962	No
Gngt1	guanine nucleotide binding protein (G protein), gamma transducing activity polypeptide 1 [Source:MGI Symbol;Acc:MGI:109165]	11309	-0.0775842	-0.139993	No
Rgs2	regulator of G-protein signaling 2 [Source:MGI Symbol;Acc:MGI:1098271]	11429	-0.0863569	-0.144007	No
Il6	interleukin 6 [Source:MGI Symbol;Acc:MGI:96559]	11632	-0.100444	-0.151676	No
Adcy9	adenylate cyclase 9 [Source:MGI Symbol;Acc:MGI:108450]	11707	-0.106778	-0.153186	No
Il1b	interleukin 1 beta [Source:MGI Symbol;Acc:MGI:96543]	11859	-0.116796	-0.158144	No
Prkar1a	protein kinase, cAMP dependent regulatory, type I, alpha [Source:MGI Symbol;Acc:MGI:104878]	12051	-0.130432	-0.164737	No
Plcb3	phospholipase C, beta 3 [Source:MGI Symbol;Acc:MGI:104778]	12165	-0.137393	-0.167519	No
Gng11	guanine nucleotide binding protein (G protein), gamma 11 [Source:MGI Symbol;Acc:MGI:1913316]	12236	-0.142007	-0.168186	No
Rgs1	regulator of G-protein signaling 1 [Source:MGI Symbol;Acc:MGI:1354694]	12253	-0.142869	-0.166288	No
Atf5	activating transcription factor 5 [Source:MGI Symbol;Acc:MGI:2141857]	12472	-0.159163	-0.173622	No
Acta1	actin alpha 1, skeletal muscle [Source:MGI Symbol;Acc:MGI:87902]	12509	-0.1622	-0.172309	No
Gng2	guanine nucleotide binding protein (G protein), gamma 2 [Source:MGI Symbol;Acc:MGI:102705]	13084	-0.208055	-0.195538	No
Itpr1	inositol 1,4,5-trisphosphate receptor 1 [Source:MGI Symbol;Acc:MGI:96623]	13412	-0.230448	-0.206693	No
Gnb3	guanine nucleotide binding protein (G protein), beta 3 [Source:MGI Symbol;Acc:MGI:95785]	13683	-0.254507	-0.214711	No
Rgs16	regulator of G-protein signaling 16 [Source:MGI Symbol;Acc:MGI:108407]	13704	-0.255957	-0.210901	No
Pde4b	phosphodiesterase 4B, cAMP specific [Source:MGI Symbol;Acc:MGI:99557]	13830	-0.265768	-0.211866	No
Gnaq	guanine nucleotide binding protein, alpha q polypeptide [Source:MGI Symbol;Acc:MGI:95776]	13842	-0.266919	-0.207428	No
Prkar2b	protein kinase, cAMP dependent regulatory, type II beta [Source:MGI Symbol;Acc:MGI:97760]	13887	-0.270275	-0.204485	No
Ywhaz	tyrosine 3-monooxygenase/tryptophan 5-monooxygenase activation protein, zeta polypeptide [Source:MGI Symbol;Acc:MGI:109484]	14173	-0.295101	-0.212457	No
Jun	jun proto-oncogene [Source:MGI Symbol;Acc:MGI:96646]	14615	-0.333493	-0.227079	No
Gng3	guanine nucleotide binding protein (G protein), gamma 3 [Source:MGI Symbol;Acc:MGI:102704]	14628	-0.334771	-0.221428	No
Atp2a2	ATPase, Ca++ transporting, cardiac muscle, slow twitch 2 [Source:MGI Symbol;Acc:MGI:88110]	14662	-0.337902	-0.21671	No
Ryr3	ryanodine receptor 3 [Source:MGI Symbol;Acc:MGI:99684]	15509	-0.42672	-0.248718	No
Rxfp2	relaxin/insulin-like family peptide receptor 2 [Source:MGI Symbol;Acc:MGI:2153463]	15605	-0.431155	-0.245194	No
Calca	calcitonin/calcitonin-related polypeptide, alpha [Source:MGI Symbol;Acc:MGI:2151253]	16534	-0.474801	-0.280179	No
Ywhae	tyrosine 3-monooxygenase/tryptophan 5-monooxygenase activation protein, epsilon polypeptide [Source:MGI Symbol;Acc:MGI:894689]	16554	-0.477926	-0.2722	No
Gja1	gap junction protein, alpha 1 [Source:MGI Symbol;Acc:MGI:95713]	16642	-0.490601	-0.267195	No
Rgs20	regulator of G-protein signaling 20 [Source:MGI Symbol;Acc:MGI:1929866]	16687	-0.493656	-0.260104	No
Rgs7	regulator of G protein signaling 7 [Source:MGI Symbol;Acc:MGI:1346089]	17056	-0.495107	-0.268279	No
Pde4d	phosphodiesterase 4D, cAMP specific [Source:MGI Symbol;Acc:MGI:99555]	17447	-0.503377	-0.277339	No
Ramp1	receptor (calcitonin) activity modifying protein 1 [Source:MGI Symbol;Acc:MGI:1858418]	17499	-0.510933	-0.270258	No
Prkca	protein kinase C, alpha [Source:MGI Symbol;Acc:MGI:97595]	17514	-0.51307	-0.26139	No
Igfbp5	insulin-like growth factor binding protein 5 [Source:MGI Symbol;Acc:MGI:96440]	18112	-0.541609	-0.27951	No
Gng4	guanine nucleotide binding protein (G protein), gamma 4 [Source:MGI Symbol;Acc:MGI:102703]	18129	-0.542589	-0.270189	No
Ramp3	receptor (calcitonin) activity modifying protein 3 [Source:MGI Symbol;Acc:MGI:1860292]	18825	-0.570354	-0.292401	No
Cnn1	calponin 1 [Source:MGI Symbol;Acc:MGI:104979]	18849	-0.570898	-0.282884	No
Corin	corin, serine peptidase [Source:MGI Symbol;Acc:MGI:1349451]	19043	-0.573945	-0.281335	No
Adcy3	adenylate cyclase 3 [Source:MGI Symbol;Acc:MGI:99675]	19561	-0.628462	-0.294066	Yes
Camk2a	calcium/calmodulin-dependent protein kinase II alpha [Source:MGI Symbol;Acc:MGI:88256]	19695	-0.653193	-0.288213	Yes
Calm3	calmodulin 3 [Source:MGI Symbol;Acc:MGI:103249]	19715	-0.657658	-0.276896	Yes
Rgs6	regulator of G-protein signaling 6 [Source:MGI Symbol;Acc:MGI:1354730]	19769	-0.669497	-0.266964	Yes
Rgs18	regulator of G-protein signaling 18 [Source:MGI Symbol;Acc:MGI:1927498]	19788	-0.674689	-0.255284	Yes
Gnas	GNAS complex locus [Source:MGI Symbol;Acc:MGI:95777]	19838	-0.685554	-0.244865	Yes
Guca2b	guanylate cyclase activator 2b (retina) [Source:MGI Symbol;Acc:MGI:1270851]	19886	-0.695384	-0.234169	Yes
Plcg1	phospholipase C, gamma 1 [Source:MGI Symbol;Acc:MGI:97615]	19982	-0.724746	-0.225193	Yes
Gnb1	guanine nucleotide binding protein (G protein), beta 1 [Source:MGI Symbol;Acc:MGI:95781]	20086	-0.750075	-0.216125	Yes
Igfbp6	insulin-like growth factor binding protein 6 [Source:MGI Symbol;Acc:MGI:96441]	20352	-0.827424	-0.213267	Yes
Ryr2	ryanodine receptor 2, cardiac [Source:MGI Symbol;Acc:MGI:99685]	20375	-0.83336	-0.198828	Yes
Lpar1	lysophosphatidic acid receptor 1 [Source:MGI Symbol;Acc:MGI:108429]	20651	-0.929807	-0.194541	Yes
Igfbp2	insulin-like growth factor binding protein 2 [Source:MGI Symbol;Acc:MGI:96437]	20723	-0.965104	-0.179969	Yes
Prkcg	protein kinase C, gamma [Source:MGI Symbol;Acc:MGI:97597]	20726	-0.966529	-0.162113	Yes
Grk5	G protein-coupled receptor kinase 5 [Source:MGI Symbol;Acc:MGI:109161]	20824	-1.00432	-0.148039	Yes
Rxfp1	relaxin/insulin-like family peptide receptor 1 [Source:MGI Symbol;Acc:MGI:2682211]	20911	-1.06141	-0.132387	Yes
Rgs11	regulator of G-protein signaling 11 [Source:MGI Symbol;Acc:MGI:1354739]	21009	-1.12635	-0.116047	Yes
Maff	v-maf musculoaponeurotic fibrosarcoma oncogene family, protein F (avian) [Source:MGI Symbol;Acc:MGI:96910]	21062	-1.17295	-0.096718	Yes
Sfn	stratifin [Source:MGI Symbol;Acc:MGI:1891831]	21099	-1.24545	-0.0752872	Yes
Cald1	caldesmon 1 [Source:MGI Symbol;Acc:MGI:88250]	21163	-1.39256	-0.0523988	Yes
Prkar1b	protein kinase, cAMP dependent regulatory, type I beta [Source:MGI Symbol;Acc:MGI:97759]	21208	-1.60092	-0.0247441	Yes
Atf2	activating transcription factor 2 [Source:MGI Symbol;Acc:MGI:109349]	21209	-1.60176	0.00500319	Yes
