## Supplementary material for "IL-18 produced by pregnant uterus promotes essential inflammatory responses and fetoplacental growth": Table S5

### Sheet: Table of contents
Table S5. Upstream regulator predicted with IPA
Hyperlink and title of supplementary tables
Table S5A	Activated upstream regulator predicted with IPA
Table S5B	Inhibited upstream regulator predicted with IPA

### Sheet: Table S5A
Table S5A Activated upstream regulator predicted with IPA Upstream regulators predicted by IPA with an activation Z-score >1.5 were considered activated regulators, and are summarized in the table. Related to Figure 5G
Upstream Regulator	Molecule Type	Activation z-score	p-value of overlap	Target Molecules in Dataset
TP73	transcription regulator	2.453	0.012	C1ra/C1rb,CD55,E2F1,EGFR,FGF2,FLT1,JAG1,TNFRSF12A
palmitic acid	chemical - endogenous mammalian	2.219	0.11	ABL2,DPP4,ELOVL6,FLT1,FOLR2,PCK1
SOX4	transcription regulator	2	0.0359	C19orf44,Ifitm1,MAP7,VOPP1
STK11	kinase	2	0.144	GRIA3,HILPDA,PCK2,TNFRSF4
INHBA	growth factor	1.964	0.045	ACVR2A,F13A1,FOLR2,GRIA3
IGG (complex)	complex	1.951	0.0063	AREG,CSF2,FLT1,FOLR2,IRF4,RIPK2,TSLP
lenalidomide	chemical drug	1.934	0.0652	FZD5,HILPDA,IRF4,SETMAR
CEBPA	transcription regulator	1.934	0.149	ARHGEF5,CRADD,E2F1,FLT1,PCK1
ZBTB16	transcription regulator	1.89	0.000368	CD55,CSF2,F13A1,FLT1,IL9R,Klrb1c (includes others),TNFRSF4
IL27	cytokine	1.796	0.00312	CCL28,CSF2,FGF2,FLT1,JAG1,TNFRSF4
THRA	ligand-dependent nuclear receptor	1.732	0.0119	CCL28,CSF2,E2F1,KCNJ10,PCK1
VEGF (family)	group	1.722	0.0402	CALCRL,CSF2,FGF2,FLT1,GASK1B,IRF4,SLCO2B1
THRB	ligand-dependent nuclear receptor	1.71	0.0365	CSF2,E2F1,EGFR,Klrb1c (includes others),PCK1
L-triiodothyronine	chemical - endogenous mammalian	1.708	0.00269	Cbr2,CYP51A1,E2F1,FOLR2,KCNJ10,MAMDC2,PCK1,PCK2,TAF4B,Trim12c/Trim5
ESRRA	transcription regulator	1.633	0.00293	CCL28,CSAD,CYP51A1,FZD5,PCK1,PCK2,SEMA6A,TNFRSF12A
TCF7L2	transcription regulator	1.601	0.00037	APLP1,CEROX1,CYP51A1,EGFR,JAG1,MAP7,PCK1,TBC1D14,TRAK1,TRIM59
LAMA4	enzyme	1.6	0.000631	ACVR2A,ATF2,COL6A3,EGFR,FLT1,JAG1
hydrogen peroxide	chemical - endogenous mammalian	1.504	0.0237	ATF2,BMI1,CD55,CSF2,CYP51A1,EGFR,FGF2,FLT1,RIPK2

### Sheet: Table S5B
Table S5B Inhibited upstream regulator predicted with IPA Upstream regulators predicted by IPA with an activation Z-score <-1.5 were considered inhibited regulators, and are summarized in the table. Related to Figure 5G
Upstream Regulator	Molecule Type	Activation z-score	p-value of overlap	Target Molecules in Dataset
progesterone	chemical - endogenous mammalian	-2.359	0.00847	AREG,Ccl8,DPP4,E2F1,EGFR,FLT1,GRIA3,PCK1,PDZK1IP1,TSLP
ESR2	ligand-dependent nuclear receptor	-2.121	0.0116	AREG,CCL28,CSF2,EGFR,ELK4,FGF2,JAG1,MAP7,PCOLCE,PTPN21,TNFRSF12A
IL4	cytokine	-2.03	0.00251	AREG,CD55,CLEC4G,COL6A3,CRADD,CSF2,DPP4,F13A1,FLT1,HEXIM2,HILPDA,IRF4,JAG1,Klrb1c (includes others),TNFRSF4,TSLP,ZNF583
IL5	cytokine	-2	0.0954	AREG,CD55,CSF2,TNFRSF4
KDM5A	enzyme	-2	0.029	CD55,E2F1,MYL6B,TBC1D14
TNFSF11	cytokine	-2	0.0901	Ccl8,IL9R,IRF4,JAG1
SIRT1	transcription regulator	-1.992	0.16	AQP11,MGAT1,MYL6B,PCK1,PCK2
SOX11	transcription regulator	-1.982	0.0187	HILPDA,NUF2,SETMAR,ZNF449
NFKB1	transcription regulator	-1.982	0.004	CSF2,E2F1,EGFR,IRF4,JAG1,TNFRSF4,TSLP
diethylstilbestrol	chemical drug	-1.982	0.114	AREG,CD55,EGFR,PCOLCE
sirolimus	chemical drug	-1.982	0.491	COL6A3,CSF2,E2F1,FGF2,NEU1
PRL	cytokine	-1.98	0.141	AREG,EGFR,PCOLCE,TNFRSF12A
CD3 (complex)	complex	-1.978	0.328	ATF2,CSF2,DPP4,IRF4,TNFRSF4
IL2	cytokine	-1.976	6.69e-05	ACVR2A,AREG,Ccl8,CSF2,CYP51A1,DPP4,FGF2,GFRA2,IKZF4,IRF4,Klrb1c (includes others),POLR1B,TNFRSF12A,TNFRSF4,ZNF583
WT1	transcription regulator	-1.958	0.0197	AREG,CSF2,EGFR,ELK4,PCK2
IL1B	cytokine	-1.795	0.00511	CCL28,Ccl8,CD55,CSF2,DPP4,E2F1,EGFR,F13A1,FGF2,FLT1,GNL1,IRF4,Klrb1c (includes others),POLR1B,RIPK2,TSLP
TNF	cytokine	-1.756	4.51e-05	ARHGEF5,ATF2,C1ra/C1rb,CCL28,Ccl8,CD55,CRADD,CSF2,DPP4,E2F1,EGFR,ELOVL7,FGF2,FLT1,FUT4,FZD5,GASK1B,GFRA2,GNL1,IRF4,JAG1,KCNJ10,Klrb1c (includes others),PCK1,PCK2,RIPK2,SLCO2B1,TNFRSF4,TSLP,ZNF318
IFN BETA (family)	group	-1.698	0.00188	AREG,Ccl8,DPP4,E2F1,Ifitm1,Trim12c/Trim5,TSLP
IL1 (family)	group	-1.672	0.00536	AREG,CD55,CSF2,EGFR,FZD5,IRF4,TNFRSF4
CITED2	transcription regulator	-1.671	0.00227	BMI1,Ccl8,ELK4,FLT1,Klra4 (includes others),RIPK2
ELAVL1	other	-1.664	0.00706	Ccl8,CYP51A1,ELOVL6,FZD5,IRF4,NUF2,PCOLCE
NFKB (complex)	complex	-1.558	0.0179	BMI1,CRADD,CSF2,EGFR,FGF2,IRF4,JAG1,TNFRSF4,TSLP
IL33	cytokine	-1.502	0.000333	AREG,CSF2,FLT1,HILPDA,Ifitm1,IKZF4,JAG1,RIPK2,TNFRSF4,TSLP
